# Stage-specific, morphological and molecular markers of encystation in *Giardia lamblia*

**DOI:** 10.1101/2021.02.01.429238

**Authors:** Elizabeth B. Thomas, Renaldo Sutanto, Richard S. Johnson, Han-Wei Shih, Jana Krtková, Michael J. MacCoss, Alexander R. Paredez

## Abstract

Differentiation into environmentally resistant cysts is required for transmission of the ubiquitous intestinal parasite *Giardia lamblia*. Encystation in *Giardia* requires the production, processing and transport of Cyst Wall Proteins (CWPs) in developmentally-induced, Golgi-like, Encystation Specific Vesicles (ESVs). Progress through this trafficking pathway can be followed by tracking CWP localization over time. However, there is no recognized system to distinguish the advancing stages of this process which can complete at variable rates depending how encystation is induced. Here we propose a staging system for encysting *Giardia* based on the morphology of CWP1-stained ESVs. We demonstrate the molecular distinctiveness of maturing ESVs at these stages by following *Gl*Rab GTPases through encystation. Previously, we established that *Giardia*’s sole Rho family GTPase, *Gl*Rac, associates with ESVs and has a role in regulating their maturation and the secretion of their cargo. As a proof of principle, we delineate the relationship between *Gl*Rac and ESV stages. Through proteomic studies, we identify putative interactors of *Gl*Rac that could be used as additional stage-specific ESV markers. This staging system provides a common descriptor of ESV maturation regardless of the source of encysting cells. Furthermore, the identified set of molecular markers for ESV stages will be a powerful tool for characterizing trafficking mutants that impair ESV maturation and morphology.

**Importance:** *Giardiasis* is a diarrheal disease that affects 280 million people worldwide. It is caused by *Giardia lamblia*, a protozoan parasite which rely on differentiating from host-dwelling trophozoites to environmentally-resistant cysts for transmission and survival. This encystation process requires the transport of Cyst Wall Proteins (1-3) within membrane-bound compartments called Encystation Specific Vesicles (ESV) from the endoplasmic reticulum to the surface of the cell. The whole process takes 24 hours to complete and these compartments are the only recognizable equivalent of Golgi apparatus in this minimalistic organism. Progress of this trafficking pathway can be followed by localizing Cyst Wall Protein 1 over time post induction of encystation but this can be ambiguous when specific molecular events need to be specified. Here we propose a staging system that is based on ESV morphology changes by capitalizing on the secretory/processing events we already know they represent. We validate the molecular distinctiveness of these stages by following *Giardia* Rabs through the pathway and characterize putative interactors of an established regulator of encystation, *Gl*Rac, to provide additional stage-specific molecular markers. This staging system will provide a definitive, yet adaptable, framework to map out functions of yet-to-be discovered players of this important pathway.
