## Supplementary material for "Stage-specific, morphological and molecular markers of encystation in *Giardia lamblia*": Table S1

### Sheet: GlRabs
	native promoter_morpholino sensitive_3HA_mNG_C18_GlRab_NeoR
	Multi-way cloning of 4 different fragments. Used In-Fusion® HD EcodryTM Cloning Plus kit (Takara Bio) Note: Fragments 1 and 3 also contain about 20bp complementary overlapping regions at both ends				Fragment 1: native promoter and first 27bp of the Rab CDS amplified from Giardia WBC6 gDNA flanked with 5' XbaI 3’ NheI sites
					Fragment 2: 3HA_mNG_C18 flanked with 5' NheI and 3' BstbI sites
					Fragment 3: 500 bp from the 5' end of GlRab CDS amplified from Giardia WBC6 gDNA flanked with 5’ BstBI and 3' EcoRI sites
					Fragment 4: 5' XbaI and 3' EcoRI flanked backbone including Neomycin resistance marker excised from parent vector pKS_3HA_Neo
	Primers used for amplifying Fragments 1 and 3 for each Rabs
	Rab	Gene ID	Fragment 1				Fragment 3
			Forward primer		Reverse primer		Forward primer		Reverse primer
	GlRab A	GL50803_13109	OL 897	ccgcggtggcggccgctctagaacttaaggcgatcggcgag	OL 898	cataaggatattccatgctagcccccaccacactgactttgtac	OL 899	CGGCGGAAGCGGAAGCttcgaaatgcggtacaaagtcagtg	OL 900	gcaacgatgatgcaaagaattcctaacagtagcaccgtgaag
	GlRab F	GL50803_8497	OL 901	ccgcggtggcggccgctctagaggatggatctggaaagggaaag	OL 902	cataaggatattccatgctagcttcatccagctccgcga	OL 903	CGGCGGAAGCGGAAGCttcgaa atggcccggttcgc	OL 904	gcaacgatgatgcaaagaattc ctacatcacagcgcaccg
	GlRab1a	GL50803_9558	OL 905	ccgcggtggcggccgctctagagaaggacaacatctgtggaat	OL 906	cataaggatattccatgctagcgagatactcgtgattaggactgg	OL 907	CGGCGGAAGCGGAAGCttcgaaatggccagtcctaatcacgagt	OL 908	gcaacgatgatgcaaagaattctcagcagcaccccttgc
	GlRabB	GL50803_12157	OL 909	ccgcggtggcggccgctctagaaagagtttgccttctgccga	OL 910	cataaggatattccatgctagccttgttactgatcggcggc	OL 911	CGGCGGAAGCGGAAGCttcgaaatgcctccgccgccg	OL 912	gcaacgatgatgcaaagaattcttacgcctttgccttcgaaaag
	GlRab2a	GL50803_15567	OL 913	ccgcggtggcggccgctctagaagatcagtttctcaaggcc	OL 914	cataaggatattccatgctagccaggtagttgtaggagctatcg	OL 915	CGGCGGAAGCGGAAGCttcgaaatggccgatagctcctacaac	OL 916	gcaacgatgatgcaaagaattctcaacatccgcatccacc
	GlRab2B	GL50803_16636	OL 917	ccgcggtggcggccgctctagaatgacgcacgccaatagct	OL 918	cataaggatattccatgctagcgatataatggtgtccgccgc	OL 919	CGGCGGAAGCGGAAGCttcgaaatgtccagcggcgga	OL 920	gcaacgatgatgcaaagaattctcaacaggagcaatttccaaat
	GlRab32	GL50803_16979	OL 925	ccgcggtggcggccgctctagacaatgcttcataggttacaactgc	OL 922	cataaggatattccatgctagcgggtgtggcctgctgg	OL 923	CGGCGGAAGCGGAAGCttcgaaatgagtaccaaccagcaggcc	OL 924	gcaacgatgatgcaaagaattctcaacaacaagccttatttgcg
	GlRabD	GL50803_940	OL 944	ccgcggtggcggccgctctagatcgaaggtttagccggaatcc	OL 945	cataaggatattccatgctagctttgtagcgctcaccgagtg	OL 946	CGGCGGAAGCGGAAGCttcgaaatgtcaacactcggtgagcg	OL 947	gcaacgatgatgcaaagaattcttagcagtaacaccccttggtac
	GlRab11	GL50803_1695	Previously published construct (see Hardin et al. 2017)
	Table S1 Gene accession details and construct design pertinent to this study

### Sheet: GlRac Interactor Candidates
	candidate_N11_mNG_3HA_NeoR
	Amplified ~500 bp from the 3' end of candidate gene CDS generating fragments flanked by 5' NotI and 3' BamHI sites. Cloned via Gibson assembly into NotI and BamHI digested pKS_N11_mNG_3HA_NeoR parent vector (Hardin, 2021).
	Primers used for amplifying Fragments 1 and 3 for each Rabs
	Candidate	Gene ID	Forward primer		Reverse primer
	GL50803_5744	GlSec61-α	OL1041	gctccaccgcggtggcggccgcgatgattatatcaacattgacg	OL1042	CGCCTGAACCGCCTCCGGATCCcatagaaagctggataccttc
	GL50803_11953	GlCoatomer α subunit	OL1043	gctccaccgcggtggcggccgcgcattcgcagatgcactgg	OL1044	CGCCTGAACCGCCTCCGGATCCggccttcacaaaggtgcca
	GL50803_9593	GlCoatomer β' subunit	OL977	gctccaccgcggtggcggccgcgcaagaagcacttgagttg	OL978	CGCCTGAACCGCCTCCGGATCCtccttggaacgtaatcaatc
	GL50803_114776	GlNSF	OL834	gctccaccgcggtggcggccgcctggatggcatagagtcca	OL835	CGCCTGAACCGCCTCCGGATCCggatagcgttgcattcaat
	GL50803_9489	Glv-SNARE	OL985	gctccaccgcggtggcggccgccaactgtcagaatgaatgc	OL986	CGCCTGAACCGCCTCCGGATCCcctgaagaaaatctttaggag
	native promoter_morpholino sensitive_HA_mNG_C18_candidate_NeoR
	Multi-way cloning of 4 different fragments. Used In-Fusion® HD EcodryTM Cloning Plus kit (Takara Bio) Note: Fragments 1 and 3 also contain about 20bp complementary overlapping regions at both ends				Fragment 1: native promoter and first 27bp of the Rab CDS amplified from Giardia WBC6 gDNA flanked with 5' XbaI 3’ NheI sites
					Fragment 2: 3HA_mNG_C18 flanked with 5' NheI and 3' BstbI sites
					Fragment 3: 500 bp from the 5' end of Rab CDS amplified from Giardia WBC6 gDNA flanked with 5’ BstBI and 3' EcoRI sites
					Fragment 4: 5' XbaI and 3' EcoRI flanked backbone including Neomycin resistance marker excised from parent vector pKS_3HA_Neo
	Primers used for amplifying Fragments 1 and 3 for each Rabs
	Candidate	Gene ID	Fragment 1				Fragment 3
			Forward primer		Reverse primer		Forward primer		Reverse primer
	GL50803_17304	Glα-adaptin	OL675	ccgcggtggcggccgctctagatgaaagagtctatgtaatcttaac	OL676	cataaggatattccatgctagcgttcttgagacccctc	OL677	CGGCGGAAGCGGAAGCttcgaaatgtccactatgagggg (BstBI)	OL678	gcaacgatgatgcaaagaattcttacagtgaaagaagatcg

### Sheet: Others
	OneSTrEP-GlRac
	The actin sequence in OS-Actin (Paredez, 2014) was excised with BamH1 and Not1. GlRac was amplified from Giardia genomic DNA and after the PCR product was digested with the same restriction enzymes the sequence was cloned into the OneSTrEP vector using traditional ligation.
	OS-Rac-F	AGGggatccACTAGTACAGGAAATGAGGATACAG
	OS-Rac-R	GAGgcggccgcCTAGAATATAACACACTTTCCCTTTCC
	CWP Eluc Reporters
	The fragments were digested with XbaI and EcoRI and cloned into the EcoRI-XbaI site of integration vector Eluc-pPACV-integ (Michaels, 2020). 30 μg SwaI linearized plasmid DNA were precipitated with ethanol overnight for transformation.
	pCWP1_for	ttGAATTCatactcgacagcagagtatatactcactaatt
	pCWP1_rev	atTCTAGAccctgatattttatttctgtgtttcttgatct
	pCWP2_for	ttGAATTCaattcacacagctgtgcgctctatggcaaacat,.
	pCWP2_rev	atTCTAGAtttattttcccagccactgttgagctgctgtt
