## Supplementary material for "Stage-specific, morphological and molecular markers of encystation in *Giardia lamblia*": Table S3

### Sheet: Sheet1
	Gene ID	Gene Name	Trophozoites			8hr encyst				Table S3 List of genes identified as hits in GlRac pulldown in trophozoites and encysting cells (8h p,i.e.)
			Replicate 1	Replicate 2	Replicate 3	Replicate 1	Replicate 2	Replicate 3
	GL50803_7796	Alpha-2 giardin	x	x	x	x	x	x
	GL50803_92246	Cation-transporting ATPase 2, putative	x	x	x	x	x	x
	GL50803_21118	Long chain fatty acid CoA ligase 5	x	x	x	x	x	x
	GL50803_113892	Long chain fatty acid CoA ligase, putative	x	x	x	x	x	x
	GL50803_32658	Plasma membrane calcium-transporting ATPase 2	x	x	x	x	x	x
	GL50803_8496	Rac/Rho-like protein	x	x	x	x	x	x
	GL50803_5744	Sec61-alpha	x	x	x	x	x	x
	GL50803_114777	Uncharacterized protein	x	x	x	x	x	x
	GL50803_86676	Delta giardin		x	x	x	x	x
	GL50803_17478	Dynein heavy chain		x	x	x	x	x
	GL50803_93736	Dynein heavy chain		x	x	x	x	x
	GL50803_94440	Dynein heavy chain		x	x	x	x	x
	GL50803_9062	Long chain fatty acid CoA ligase 5		x	x	x	x	x
	GL50803_9719	NADH oxidase		x	x	x	x	x
	GL50803_4767	Protein 21.1		x	x	x	x	x
	GL50803_9413	Protein disulfide isomerase PDI2		x	x	x	x	x
	GL50803_9558	Rab1a		x	x	x	x	x
	GL50803_15567	Rab2a		x	x	x	x	x
	GL50803_15213	Uncharacterized protein		x	x	x	x	x
	GL50803_16353	Uncharacterized protein		x	x	x	x	x
	GL50803_32399	Uncharacterized protein		x	x	x	x	x
	GL50803_9780	Uncharacterized protein		x	x	x	x	x
	GL50803_11390	Kinase, NEK	x	x	x	x	x
	GL50803_13922	Uncharacterized protein	x	x	x	x	x
	GL50803_5795	Leucine-rich repeat protein 1 virus receptor protein		x	x	x	x
	GL50803_14071	Uncharacterized protein			x	x	x
	GL50803_103373	Alpha-7.1 giardin	x	x	x	x		x
	GL50803_11654	Alpha-1 giardin	x	x	x	x		x
	GL50803_17230	Gamma giardin		x	x	x		x
	GL50803_17327	Xaa-Pro dipeptidase		x	x	x		x
	GL50803_100906	Dynein heavy chain, putative	x	x	x		x	x
	GL50803_9808	Chaperone protein DnaJ	x	x	x		x	x
	GL50803_10521	Arginyl-tRNA synthetase		x	x		x	x
	GL50803_102108	Clathrin heavy chain		x	x		x	x
	GL50803_11953	Coatomer alpha subunit		x	x		x	x
	GL50803_88082	Coatomer beta subunit		x	x		x	x
	GL50803_9593	Coatomer beta' subunit		x	x		x	x
	GL50803_40496	Dynein heavy chain		x	x		x	x
	GL50803_24372	ENC6 protein		x	x		x	x
	GL50803_101810	Phospholipid-transporting ATPase IIB, putative		x	x		x	x
	GL50803_6617	Uncharacterized protein		x	x		x	x
	GL50803_96732	Uncharacterized protein		x	x		x	x
	GL50803_113722	Uncharacterized protein			x		x	x
	GL50803_14856	Signal recognition particle receptor			x		x	x
	GL50803_112846	Kinesin-3	x	x	x		x
	GL50803_7287	Small glutamine-rich tetratricopeptide repeat-containing protein	x	x	x		x
	GL50803_9751	Chaperone protein dnaJ		x	x		x
	GL50803_16483	Dephospho-CoA kinase		x	x		x
	GL50803_103059	Dynein heavy chain		x	x		x
	GL50803_16804	Dynein heavy chain		x	x		x
	GL50803_4410	SALP-1		x	x		x
	GL50803_88581	Synaptic glycoprotein SC2		x	x		x
	GL50803_23833	Vacuolar protein sorting 35		x	x		x
	GL50803_16404	Uncharacterized protein		x	x		x
	GL50803_16679	Uncharacterized protein		x	x		x
	GL50803_29147	Uncharacterized protein		x	x		x
	GL50803_15148	Chaperone protein dnaJ	x				x
	GL50803_16636	Rab2b	x	x	x			x
	GL50803_30476	Long chain fatty acid CoA ligase 4				x	x	x
	GL50803_10778	Uncharacterized protein				x	x	x
	GL50803_15988	Uncharacterized protein				x	x	x
	GL50803_16507	Uncharacterized protein				x	x	x
	GL50803_17342	Uncharacterized protein				x	x	x
	GL50803_7126	Uncharacterized protein				x	x	x
	GL50803_9503	Uncharacterized protein				x	x	x
	GL50803_21411	ABC transporter, ATP-binding protein				x	x
	GL50803_11684	Leucine-rich repeat protein				x	x
	GL50803_14827	Ribosomal protein S11				x	x
	GL50803_12216	Vacuolar ATP synthase subunit B				x	x
	GL50803_8377	Uncharacterized protein				x	x
	GL50803_114787	Alpha-7.3 giardin				x		x
	GL50803_16867	AAA family ATPase					x	x
	GL50803_101138	Dynein heavy chain					x	x
	GL50803_16425	Kinesin-5					x	x
	GL50803_15063	Long chain fatty acid CoA ligase 5					x	x
	GL50803_115052	Multidrug resistance-associated protein 1					x	x
	GL50803_14800	Protein 21.1					x	x
	GL50803_93275	Translational activator GCN1					x	x
	GL50803_101212	Uncharacterized protein					x	x
	GL50803_103125	Uncharacterized protein					x	x
	GL50803_11125	Uncharacterized protein					x	x
	GL50803_112063	Uncharacterized protein					x	x
	GL50803_14235	Uncharacterized protein					x	x
	GL50803_14490	Uncharacterized protein					x	x
	GL50803_5809	Uncharacterized protein					x	x
	GL50803_94224	Uncharacterized protein					x	x
	GL50803_17476	CXC-rich protein				x
	GL50803_113531	High cysteine membrane protein EGF-like				x
	GL50803_114626	High cysteine membrane protein EGF-like				x
	GL50803_16318	High cysteine membrane protein Group 1				x
	GL50803_113987	High cysteine membrane protein Group 3				x
	GL50803_27717	High cysteine membrane protein Group 3				x
	GL50803_11359	40S ribosomal protein S4					x
	GL50803_17304	Alpha adaptin					x
	GL50803_14551	Alpha-6 giardin					x
	GL50803_5603	Coatomer gamma subunit					x
	GL50803_6170	Coatomer subunit delta					x
	GL50803_15204	ERP3					x
	GL50803_114776	NSF					x
	GL50803_10577	Nucleolar protein NOP5					x
	GL50803_14058	Phosphodiesterase					x
	GL50803_32509	Protein SEY1 homolog					x
	GL50803_14938	Ribosomal protein L12					x
	GL50803_17411	T-complex protein 1 subunit gamma					x
	GL50803_9489	V-SNARE					x
	GL50803_26364	Uncharacterized protein					x
	GL50803_7130	Uncharacterized protein					x
	GL50803_8702	Uncharacterized protein					x
	GL50803_9183	Uncharacterized protein					x
	GL50803_101906	SKD1 protein						x
	GL50803_11540	Hexose transporter	x	x	x
	GL50803_28699	Uncharacterized protein	x	x	x
	GL50803_10167	Coiled-coil protein	x	x
	GL50803_15106	Importin beta-3 subunit	x	x
	GL50803_15411	Kinase, NEK-frag	x	x
	GL50803_8855	p115, putative	x	x
	GL50803_9515	Coiled-coil protein	x		x
	GL50803_12999	Uncharacterized protein	x		x
	GL50803_7188	Uncharacterized protein	x		x
	GL50803_17249	Coiled-coil protein	x
	GL50803_22204	Methionyl-tRNA synthetase	x
	GL50803_24842	Protein 21.1	x
	GL50803_8044	Seven transmembrane protein 1	x
	GL50803_16312	Uncharacterized protein	x
	GL50803_21423	AP complex subunit beta		x	x
	GL50803_4812	Beta-giardin		x	x
	GL50803_17121	Bip		x	x
	GL50803_14373	Dynamin		x	x
	GL50803_98054	Heat shock protein HSP 90-alpha		x	x
	GL50803_14521	Peroxiredoxin 1		x	x
	GL50803_16076	Peroxiredoxin 1		x	x
	GL50803_21505	Protein 21.1		x	x
	GL50803_1695	Rab11		x	x
	GL50803_14568	Serine/threonine-protein phosphatase		x	x
	GL50803_136021	Tubulin beta chain		x	x
	GL50803_15251	Uncharacterized protein		x	x
	GL50803_8426	Uncharacterized protein		x	x
	GL50803_87039	Uncharacterized protein		x	x
	GL50803_100864	Vacuolar protein sorting 26, putative		x	x
	GL50803_15317	High cysteine membrane protein Group 1			x
	GL50803_113319	High cysteine membrane protein TMK-like			x
	GL50803_13329	Uncharacterized protein			x
	GL50803_21943	Uncharacterized protein			x
